# Mechanistic dissection of *Candidatus* Liberibacter Triggered Chronic Immune Disease

**DOI:** 10.1101/2025.05.21.654963

**Authors:** Xiaoen Huang, Wenxiu Ma, Wenting Wang, Yu Feng, Tirtha Lamichhane, Jin Xu, Sheo Shankar Pandey, Diann S Achor, Jinyun Li, Yuanchun Wang, Javier L. Dalmendray, Zhuyuan Hu, Camila Ribeiro, Ning Zhang, Madhurababu Kunta, Allison K. Hansen, Nian Wang

**Author notes:** WW, WM, XH, YF, TL, and JX contributed equally to this study.

## Abstract

Immunity is generally considered critical for plant health against pathogen infection. Citrus Huanglongbing (HLB) caused by the phloem colonizing bacterial pathogen *Candidatus* Liberibacter asiaticus (CLas) was suggested to be a pathogen triggered chronic immune disease. However, the genetic evidence and mechanistic understanding for such a disease model is lacking. Here, we show CLas triggers phloem cell death, reactive oxygen species (ROS) production and callose deposition in photosynthesis tissues, but little or none in non-photosynthesis tissues of citrus. We further demonstrate that CLas triggers ROS production in chloroplasts. Overexpression of *flavodoxin* (*Fld*), an electron shuttle, in chloroplasts reduced ROS production, cell death and HLB symptoms, but not phloem callose deposition induced by CLas. Knockout, silencing, and overexpression of phloem callose synthase genes *CsCalS7a*, *CsCalS7b*, or *CsCalS7c* demonstrated that phloem callose deposition also caused phloem cell death. Trunk injection with 2-deoxy-d-glucose, a callose deposition inhibitor, reduced fruit drop and increased fruit yield of HLB symptomatic trees in field trials. Using tomato-*Ca*. L. psyllaurous (Lpsy) as a model, knockout of *Eds1* and *Pad4* but not *RbohB*, *Bik1* and *Sobir1* abolished ROS production, phloem callose deposition, cell death and disease damages caused by Lpsy. This study provides genetic evidence for *Ca*. Liberibacter-triggered immune disease and reveals that tuning plant immune responses converts *Ca*. Liberibacter into a benign endophyte, providing a promising strategy for precision breeding to enhance resistance/tolerance against HLB.

---

Immunity not only plays critical roles in protecting animals and humans from infection by pathogens, but also is causal in the development of many diseases including inflammatory bowel disease and sepsis ^1^. In contrast, the possible involvement of immunity in the development of plant diseases is largely ignored. A previous study suggested that citrus Huanglongbing (HLB), caused by the phloem colonizing bacterial pathogen *Candidatus* Liberibacter asiaticus (CLas), is a pathogen triggered chronic immune disease involving reactive oxygen species (ROS) production, phloem callose deposition, and phloem cell death ^2^. However, the genetic evidence and mechanistic understanding for such a disease model is lacking. *Candidatus* Liberibacter causes severe diseases on many crops including citrus, solanaceous (e.g., tomato, and potato) and apiaceous crops. Specifically, HLB is the most devastating citrus disease worldwide. Typical HLB symptoms include blotchy mottles in leaves, leaf yellowing, leaf hardening, corky veins, upright and small leaves, root decay, leaf nutrient deficiency, branch die back, leaf and fruit drop, tree decline and tree death ^3^. CLas has not been cultured in artificial media in the absence of other bacteria ^4^ and genetic manipulation of CLas remains impossible. Multiple studies have found that phloem callose deposition around sieve pores, phloem cell death and starch accumulation occur in HLB diseased plants even though their involvement in HLB disease development remains largely unknown ^5–7^. A large amount of work has been conducted to identify the virulence factors of Clas such as Sec-dependent effectors (SDEs). So far, no such virulence factors of CLas have been shown to cause HLB symptoms and the identified CLas effectors are involved in either inducing plant immune responses such as callose deposition and reactive oxygen species (ROS) production or suppressing plant immune responses such as the suppression of programmed cell death that is induced by elicitors ^8–12^. One recent breakthrough study has revealed that several citrus relatives resist CLas via the PUB21-MYC2 circuit ^13^. In this study, we demonstrated that *Ca.* Liberibacter triggers a chronic immune disease through the Eds1 and Pad4 mediated induction of both chloroplastic ROS production and phloem callose deposition. This provides genetic evidence for HLB as a pathogen-triggered immune disease and elucidates targets for genetic manipulation for disease resistance breeding against HLB.
