## Supplementary material for "Mechanistic dissection of *Candidatus* Liberibacter Triggered Chronic Immune Disease": Gene expression

### Sheet: Study desgin
Study	Genotype	Common name	Reponse to HLB for Scion	Number of samples	Tissue	Tissue_specific	Time after CaLas infection	GSE Dataset	Sequencing method	Analysis method	Analysis statistic	Condition	Reference	Link to figures
Study2	Valencia	Sweet orange	Susceptible	5 (2 healthy + 3 HLB)	Leaf	Leaf	5-9 week	GSE33459	Microarray	Limma R Package	Unadjusted P < 0.05 FC > 2	greenhouse	Albrecht et al., 2008	Supplementary Fig. 5
Study3	Valencia	Sweet orange	Susceptible	5 (2 healthy + 3 HLB)	Leaf	Leaf	13-17 week	GSE33459	Microarray	Limma R Package	Unadjusted P < 0.05 FC > 2	greenhouse	Albrecht et al., 2008	Supplementary Fig. 5
Study4	sweet orange	Sweet orange	Susceptible	6 (3 healthy + 3 HLB)	Leaf	Leaf	8 months	GSE33003	Microarray	Limma R Package	Unadjusted P < 0.05 FC > 2	greenhouse	Kim et al., 2009	Supplementary Fig. 5
Study5	Madam Vinous	Sweet orange	Susceptible	6 (3 healthy + 3 HLB)	Leaf	Leaf	7 months	GSE29633	Microarray	Limma R Package	Unadjusted P < 0.05 FC > 2	greenhouse	Fan et al., 2011	Supplementary Fig. 5
Study6	Madam Vinous	Sweet orange	Susceptible	6 (3 healthy + 3 HLB)	Leaf	Leaf	5 week	Not available	Microarray	Limma R Package	Unadjusted P < 0.05 FC > 2	greenhouse	Fan et al., 2012	Supplementary Fig. 5
Study7	Madam Vinous	Sweet orange	Susceptible	6 (3 healthy + 3 HLB)	Leaf	Leaf	17 week	Not available	Microarray	Limma R Package	Unadjusted P < 0.05 FC > 2	greenhouse	Fan et al., 2012	Supplementary Fig. 5
Study8	Madam Vinous	Sweet orange	Susceptible	6 (3 healthy + 3 HLB)	Leaf	Leaf	27 week	Not available	Microarray	Limma R Package	Unadjusted P < 0.05 FC > 2	greenhouse	Fan et al., 2012	Supplementary Fig. 5
Study20	Madam Vinous	Sweet orange	Susceptible	6 (3 healthy + 3 HLB)	Leaf	Leaf	7 week	Not available	RNA-seq	DESeq	Adjusted P < 0.05 FC > 2	greenhouse	Yu et al., 2017	Supplementary Fig. 5
Study21	Valencia	Sweet orange	Susceptible	4(2 healthy+2 HLB)	Leaf	Leaf	Winter	PRJNA739184	RNA-seq	DESeq2	Adjusted P < 0.05 FC > 2	Field	Ribeiro et al., 2022	Supplementary Fig. 5
Study22	Valencia	Sweet orange	Susceptible	4(2 healthy+2 HLB)	Leaf	Leaf	Spring	PRJNA739184	RNA-seq	DESeq2	Adjusted P < 0.05 FC > 2	Field	Ribeiro et al., 2022	Supplementary Fig. 5
Study23	Valencia	Sweet orange	Susceptible	4(2 healthy+2 HLB)	Leaf	Leaf	Summer	PRJNA739184	RNA-seq	DESeq2	Adjusted P < 0.05 FC > 2	Field	Ribeiro et al., 2022	Supplementary Fig. 5
Study24	Valencia	Sweet orange	Susceptible	4(2 healthy+2 HLB)	Leaf	Leaf	Fall	PRJNA739184	RNA-seq	DESeq2	Adjusted P < 0.05 FC > 2	Field	Ribeiro et al., 2022	Supplementary Fig. 5
Study47	Valencia	Sweet orange	Susceptible	6 (3 healthy + 3 HLB)	Leaf	Leaf	_	Unpublished data	RNA-seq	DESeq2	Adjusted P < 0.05 FC > 2	greenhouse	Sheo and Wang, unpublished data	Supplementary Fig. 5
Study50	‘Hongjiang’ orange	Sweet orange	Susceptible	5 (2 healthy + 3 HLB)	Leaf	Leaf	12 weeks	PRJNA941950	RNA-seq	DESeq2	Adjusted P < 0.05 FC > 2	greenhouse	Gao et al., 2023	Supplementary Fig. 5
Study51	‘Hongjiang’ orange	Sweet orange	Susceptible	5 (2 healthy + 3 HLB)	Leaf	Leaf	48 weeks	PRJNA941950	RNA-seq	DESeq2	Adjusted P < 0.05 FC > 2	greenhouse	Gao et al., 2023	Supplementary Fig. 5
Study56	C. sinensis cv. “Newhall”	Sweet orange	Susceptible	6 (3 healthy + 3 HLB)	Leaf	Leaf	-	PRJNA953196	RNA-seq	DESeq2	Adjusted P < 0.05 FC > 2	greenhouse	Liu et al., 2023	Supplementary Fig. 5
Study59	Valencia	Sweet orange	Susceptible	8 (4 healthy + 4 HLB)	Leaf	Leaf	Day 5	PRJNA1042812	RNA-seq	DESeq2	Adjusted P < 0.05 FC > 2	greenhouse	Neupane et al., 2023	Supplementary Fig. 5
Study60	Valencia	Sweet orange	Susceptible	8 (4 healthy + 4 HLB)	Leaf	Leaf	leaf emergence stage	PRJNA1042812	RNA-seq	DESeq2	Adjusted P < 0.05 FC > 2	greenhouse	Neupane et al., 2023	Supplementary Fig. 5
Study61	Valencia	Sweet orange	Susceptible	10 (5 healthy + 5 HLB), biologic replicates merged as one sample for each group	Leaf	Mature leaf	_	PRJNA203307	RNA-seq	DESeq	Adjusted P < 0.05 FC > 2	Field	Martinelli et al., 2013	Supplementary Fig. 5
Study62	Valencia	Sweet orange	Susceptible	10 (5 healthy + 5 HLB), biologic replicates merged as one sample for each group	Leaf	Leaf	_	PRJNA203307	RNA-seq	DESeq	Adjusted P < 0.05 FC > 2	Field	Martinelli et al., 2013	Supplementary Fig. 5
Study63	sweet orange	Sweet orange	Susceptible	6 (3 healthy + 3 HLB)	Leaf	Leaf	early stage	PRJNA599503	RNA-seq	DESeq	Adjusted P < 0.05 FC > 2	Unknown	No manuscript	Supplementary Fig. 5
Study69	Washington navel oranges	Sweet orange	Susceptible	10 (5 healthy + 5 HLB)	Leaf	Leaf	2 months	PRJNA703546	RNA-seq	DESeq	Adjusted P < 0.05 FC > 2	greenhouse	No manuscript	Supplementary Fig. 5
Study70	Washington navel oranges	Sweet orange	Susceptible	10 (5 healthy + 5 HLB)	Leaf	Leaf	4 months	PRJNA703546	RNA-seq	DESeq	Adjusted P < 0.05 FC > 2	greenhouse	No manuscript	Supplementary Fig. 5
Study71	Washington navel oranges	Sweet orange	Susceptible	8 (5 healthy + 3 HLB)	Leaf	Leaf	8 months	PRJNA703546	RNA-seq	DESeq	Adjusted P < 0.05 FC > 2	greenhouse	No manuscript	Supplementary Fig. 5
Study64	C. reticulata	Chongyi wild mandarin	Susceptible	6 (3 healthy + 3 HLB)	Root	Root	early stage	PRJNA599503	RNA-seq	DESeq	Adjusted P < 0.05 FC > 2	Unknown	Peng et al. 2021	Supplementary Fig. 7
Study42	Swingle citrumelo (Scion is sweet orange)	Swingle citrumelo	Susceptible	6 (3 healthy + 3 HLB)	Root	Root	16 months	GSE33004	Microarray	Limma R Package	Unadjusted P < 0.05 FC > 2	greenhouse	Aritua et al., 2013	Supplementary Fig. 7
Study66	Kuharskei Carrizo (Scion is sweet orange)	Carrizo	Tolerent	7 (4 healthy + 3 HLB)	Root	Root	D1 (at the start of the experiment)	PRJNA629966	RNA-seq	DESeq	Adjusted P < 0.05 FC > 2	Unknown	Shahzad et al. 2020	Supplementary Fig. 7
Study67	Kuharskei Carrizo (Scion is sweet orange)	Carrizo	Tolerent	8 (4 healthy + 4 HLB)	Root	Root	D2 (After 3 days of Hoagland solution)	PRJNA629966	RNA-seq	DESeq	Adjusted P < 0.05 FC > 2	Unknown	Shahzad et al. 2020	Supplementary Fig. 7
Study68	Kuharskei Carrizo (Scion is sweet orange)	Carrizo	Tolerent	8 (4 healthy + 4 HLB)	Root	Root	D3 (After nine days of Hoagland solution)	PRJNA629966	RNA-seq	DESeq	Adjusted P < 0.05 FC > 2	Unknown	Shahzad et al. 2020	Supplementary Fig. 7
